# Reference materials for SARS-CoV-2 molecular diagnostic quality control: validation of encapsulated synthetic RNAs for room temperature storage and shipping

**DOI:** 10.1101/2023.08.28.555008

**Authors:** Marthe Colotte, Aurélie Luis, Delphine Coudy, Sophie Tuffet, Isabelle Robene, Babbitha Fenelon, Emmanuel Jouen, Nicolas Leveque, Luc Deroche, Sophie Alain, Dorian Plumelle, Camille Tumiotto, Laurent Busson, Marie-Edith Lafon, Jacques Bonnet

## Abstract

The Coronavirus pandemic unveiled the unprecedented need for diagnostic tests to rapidly detect the presence of pathogens in the population. Real-time RT-PCR and other nucleic acid amplification techniques are accurate and sensitive molecular techniques that necessitate positive controls. To meet this need, Twist Bioscience has developed and released synthetic RNA controls. However, RNA is an inherently unstable molecule needing cold storage, costly shipping, and resource-intensive logistics. Imagene provides a solution to this problem by encapsulating dehydrated RNA inside metallic capsules filled with anhydrous argon, allowing room temperature and eco-friendly storage and shipping. Here, RNA controls produced by Twist were encapsulated (RNAshells) and distributed to several laboratories that used them for COVID-19 detection tests by amplification. One RT-LAMP procedure, four different RT-PCR devices and 6 different PCR kits were used. The amplification targets were genes E, N; RdRp, Sarbeco-E and Orf1a/b. RNA retrieval was satisfactory, and the detection was reproducible. RNA stability was checked by accelerated aging. The results for a 10-year equivalent storage time at 25 °C were not significantly different from those for unaged samples. This room temperature RNA stability allows the preparation and distribution of large strategic batches which can be stored for a long time and used for standardization processes between detection sites. Moreover, it makes it also possible to use these controls for single use and in the field where large temperature differences can occur. Consequently, this type of encapsulated RNA controls, processed at room temperature, can be used as reference materials for the SARS-Cov-2 virus as well as for other pathogens detection.
