## Supplementary material for "Reference materials for SARS-CoV-2 molecular diagnostic quality control: validation of encapsulated synthetic RNAs for room temperature storage and shipping": Raw Ct and LAMP data

### Sheet: all Ct data
Figure	Lab	technique	state	gene	variant	capsule	copies/reaction	replicate	run	Ct
3	Bordeaux	GeneFinder	encaps	pol	7	low	5000	1	1	31.22
3	Bordeaux	GeneFinder	encaps	pol	7	low	5000	2	1	31.01
3	Bordeaux	GeneFinder	encaps	pol	7	low	5000	3	1	31.06
3	Bordeaux	GeneFinder	encaps10	pol	7	low	5000	1	1	31.44
3	Bordeaux	GeneFinder	encaps10	pol	7	low	5000	2	1	31.59
3	Bordeaux	GeneFinder	encaps10	pol	7	low	5000	3	1	32.46
3	Bordeaux	GeneFinder	encaps	pol	7	high	50000	1	1	28.08
3	Bordeaux	GeneFinder	encaps	pol	7	high	50000	2	1	28.53
3	Bordeaux	GeneFinder	encaps	pol	7	high	50000	3	1	28.44
3	Bordeaux	GeneFinder	encaps10	pol	7	high	50000	1	1	28.25
3	Bordeaux	GeneFinder	encaps10	pol	7	high	50000	2	1	28.36
3	Bordeaux	GeneFinder	encaps10	pol	7	high	50000	3	1	31.63
3	Bordeaux	GeneFinder	encaps	N gene	7	low	5000	1	1	30.6
3	Bordeaux	GeneFinder	encaps	N gene	7	low	5000	2	1	30.7
3	Bordeaux	GeneFinder	encaps	N gene	7	low	5000	3	1	30.81
3	Bordeaux	GeneFinder	encaps10	N gene	7	low	5000	1	1	31.8
3	Bordeaux	GeneFinder	encaps10	N gene	7	low	5000	2	1	30.67
3	Bordeaux	GeneFinder	encaps10	N gene	7	low	5000	3	1	30.35
3	Bordeaux	GeneFinder	encaps	N gene	7	high	50000	1	1	27.28
3	Bordeaux	GeneFinder	encaps	N gene	7	high	50000	2	1	27.17
3	Bordeaux	GeneFinder	encaps	N gene	7	high	50000	3	1	27.11
3	Bordeaux	GeneFinder	encaps10	N gene	7	high	50000	1	1	26.94
3	Bordeaux	GeneFinder	encaps10	N gene	7	high	50000	2	1	27.04
3	Bordeaux	GeneFinder	encaps10	N gene	7	high	50000	3	1	30.11
3	Bordeaux	GeneFinder	encaps	E gene	7	low	5000	1	1	28.76
3	Bordeaux	GeneFinder	encaps	E gene	7	low	5000	2	1	28.88
3	Bordeaux	GeneFinder	encaps	E gene	7	low	5000	3	1	28.9
3	Bordeaux	GeneFinder	encaps10	E gene	7	low	5000	1	1	29.97
3	Bordeaux	GeneFinder	encaps10	E gene	7	low	5000	2	1	28.93
3	Bordeaux	GeneFinder	encaps10	E gene	7	low	5000	3	1	28.68
3	Bordeaux	GeneFinder	encaps	E gene	7	high	50000	1	1	25.53
3	Bordeaux	GeneFinder	encaps	E gene	7	high	50000	2	1	25.2
3	Bordeaux	GeneFinder	encaps	E gene	7	high	50000	3	1	25.16
3	Bordeaux	GeneFinder	encaps10	E gene	7	high	50000	1	1	25.32
3	Bordeaux	GeneFinder	encaps10	E gene	7	high	50000	2	1	28.11
3	Bordeaux	GeneFinder	encaps10	E gene	7	high	50000	3	1	25.58
2	Bordeaux	GeneFinder	liquid	pol	7	high	50000	1	1	27.19
2	Bordeaux	GeneFinder	liquid	pol	7	high	50000	2	1	27.11
2	Bordeaux	GeneFinder	liquid	pol	7	high	50000	3	1	27.28
2	Bordeaux	GeneFinder	liquid	pol	7	low	5000	1	1	30.43
2	Bordeaux	GeneFinder	liquid	pol	7	low	5000	2	1	30.57
2	Bordeaux	GeneFinder	liquid	pol	7	low	5000	3	1	30.48
2	Bordeaux	GeneFinder	liquid	N gene	7	high	50000	1	1	26.75
2	Bordeaux	GeneFinder	liquid	N gene	7	high	50000	2	1	26.59
2	Bordeaux	GeneFinder	liquid	N gene	7	high	50000	3	1	26.76
2	Bordeaux	GeneFinder	liquid	N gene	7	low	5000	1	1	30.11
2	Bordeaux	GeneFinder	liquid	N gene	7	low	5000	2	1	30.19
2	Bordeaux	GeneFinder	liquid	N gene	7	low	5000	3	1	30.25
2	Bordeaux	GeneFinder	liquid	E gene	7	high	50000	1	1	25.33
2	Bordeaux	GeneFinder	liquid	E gene	7	high	50000	2	1	25.12
2	Bordeaux	GeneFinder	liquid	E gene	7	high	50000	3	1	25.25
2	Bordeaux	GeneFinder	liquid	E gene	7	low	5000	1	1	28.67
2	Bordeaux	GeneFinder	liquid	E gene	7	low	5000	2	1	28.71
2	Bordeaux	GeneFinder	liquid	E gene	7	low	5000	3	1	28.84
3.4	Bordeaux	GeneFinder	encaps	pol	1	low	5000	1	1	31.8
3.4	Bordeaux	GeneFinder	encaps	pol	1	low	5000	2	1	31.97
3.4	Bordeaux	GeneFinder	encaps	pol	1	low	5000	3	1	31.32
3.4	Bordeaux	GeneFinder	encaps10	pol	1	low	5000	1	1	31.76
3.4	Bordeaux	GeneFinder	encaps10	pol	1	low	5000	2	1	31.61
3.4	Bordeaux	GeneFinder	encaps10	pol	1	low	5000	3	1	31.68
3.4	Bordeaux	GeneFinder	encaps	pol	1	high	50000	1	1	29.72
3.4	Bordeaux	GeneFinder	encaps	pol	1	high	50000	2	1	29.34
3.4	Bordeaux	GeneFinder	encaps	pol	1	high	50000	3	1	28.99
3.4	Bordeaux	GeneFinder	encaps10	pol	1	high	50000	1	1	28.64
3.4	Bordeaux	GeneFinder	encaps10	pol	1	high	50000	2	1	28.69
3.4	Bordeaux	GeneFinder	encaps10	pol	1	high	50000	3	1	28.9
3.4	Bordeaux	GeneFinder	encaps	N gene	1	low	5000	1	1	31.05
3.4	Bordeaux	GeneFinder	encaps	N gene	1	low	5000	2	1	31.51
3.4	Bordeaux	GeneFinder	encaps	N gene	1	low	5000	3	1	30.71
3.4	Bordeaux	GeneFinder	encaps10	N gene	1	low	5000	1	1	30.4
3.4	Bordeaux	GeneFinder	encaps10	N gene	1	low	5000	2	1	30.62
3.4	Bordeaux	GeneFinder	encaps10	N gene	1	low	5000	3	1	30.47
3.4	Bordeaux	GeneFinder	encaps	N gene	1	high	50000	1	1	27.94
3.4	Bordeaux	GeneFinder	encaps	N gene	1	high	50000	2	1	27.71
3.4	Bordeaux	GeneFinder	encaps	N gene	1	high	50000	3	1	28.39
3.4	Bordeaux	GeneFinder	encaps10	N gene	1	high	50000	1	1	26.73
3.4	Bordeaux	GeneFinder	encaps10	N gene	1	high	50000	2	1	26.96
3.4	Bordeaux	GeneFinder	encaps10	N gene	1	high	50000	3	1	27.21
3.4	Bordeaux	GeneFinder	encaps	E gene	1	low	5000	1	1	29.59
3.4	Bordeaux	GeneFinder	encaps	E gene	1	low	5000	2	1	29.77
3.4	Bordeaux	GeneFinder	encaps	E gene	1	low	5000	3	1	29.06
3.4	Bordeaux	GeneFinder	encaps10	E gene	1	low	5000	1	1	29.03
3.4	Bordeaux	GeneFinder	encaps10	E gene	1	low	5000	2	1	29.04
3.4	Bordeaux	GeneFinder	encaps10	E gene	1	low	5000	3	1	29.23
3.4	Bordeaux	GeneFinder	encaps	E gene	1	high	50000	1	1	26.22
3.4	Bordeaux	GeneFinder	encaps	E gene	1	high	50000	2	1	26.07
3.4	Bordeaux	GeneFinder	encaps	E gene	1	high	50000	3	1	26.76
3.4	Bordeaux	GeneFinder	encaps10	E gene	1	high	50000	1	1	25.21
3.4	Bordeaux	GeneFinder	encaps10	E gene	1	high	50000	2	1	25.62
3.4	Bordeaux	GeneFinder	encaps10	E gene	1	high	50000	3	1	25.86
3.4	Bordeaux	GeneFinder	liquid	pol	1	high	50000	1	1	27.12
3.4	Bordeaux	GeneFinder	liquid	pol	1	high	50000	2	1	27.56
3.4	Bordeaux	GeneFinder	liquid	pol	1	high	50000	3	1	27.46
3.4	Bordeaux	GeneFinder	liquid	pol	1	low	5000	1	1	29.83
3.4	Bordeaux	GeneFinder	liquid	pol	1	low	5000	2	1	29.77
3.4	Bordeaux	GeneFinder	liquid	pol	1	low	5000	3	1	30.28
3.4	Bordeaux	GeneFinder	liquid	N gene	1	high	50000	1	1	26.69
3.4	Bordeaux	GeneFinder	liquid	N gene	1	high	50000	2	1	26.53
3.4	Bordeaux	GeneFinder	liquid	N gene	1	high	50000	3	1	26.33
3.4	Bordeaux	GeneFinder	liquid	N gene	1	low	5000	1	1	29
3.4	Bordeaux	GeneFinder	liquid	N gene	1	low	5000	2	1	29.22
3.4	Bordeaux	GeneFinder	liquid	N gene	1	low	5000	3	1	29.06
3.4	Bordeaux	GeneFinder	liquid	E gene	1	high	50000	1	1	25.58
3.4	Bordeaux	GeneFinder	liquid	E gene	1	high	50000	2	1	25.3
3.4	Bordeaux	GeneFinder	liquid	E gene	1	high	50000	3	1	25.2
3.4	Bordeaux	GeneFinder	liquid	E gene	1	low	5000	1	1	27.83
3.4	Bordeaux	GeneFinder	liquid	E gene	1	low	5000	2	1	27.77
3.4	Bordeaux	GeneFinder	liquid	E gene	1	low	5000	3	1	28.07
3	Bordeaux	GeneFinder	encaps	pol	2	low	5000	1	1	30.95
3	Bordeaux	GeneFinder	encaps	pol	2	low	5000	2	1	30.71
3	Bordeaux	GeneFinder	encaps	pol	2	low	5000	3	1	31.44
3	Bordeaux	GeneFinder	encaps10	pol	2	low	5000	1	1	31.22
3	Bordeaux	GeneFinder	encaps10	pol	2	low	5000	2	1	31.17
3	Bordeaux	GeneFinder	encaps10	pol	2	low	5000	3	1	31.07
3	Bordeaux	GeneFinder	encaps	pol	2	high	50000	1	1	28.06
3	Bordeaux	GeneFinder	encaps	pol	2	high	50000	2	1	28.61
3	Bordeaux	GeneFinder	encaps	pol	2	high	50000	3	1	31.71
3	Bordeaux	GeneFinder	encaps10	pol	2	high	50000	1	1	27.97
3	Bordeaux	GeneFinder	encaps10	pol	2	high	50000	2	1	27.85
3	Bordeaux	GeneFinder	encaps10	pol	2	high	50000	3	1	30.37
3	Bordeaux	GeneFinder	encaps	N gene	2	low	5000	1	1	30.14
3	Bordeaux	GeneFinder	encaps	N gene	2	low	5000	2	1	30.74
3	Bordeaux	GeneFinder	encaps	N gene	2	low	5000	3	1	29.71
3	Bordeaux	GeneFinder	encaps10	N gene	2	low	5000	1	1	30.06
3	Bordeaux	GeneFinder	encaps10	N gene	2	low	5000	2	1	30.21
3	Bordeaux	GeneFinder	encaps10	N gene	2	low	5000	3	1	29.69
3	Bordeaux	GeneFinder	encaps	N gene	2	high	50000	1	1	26.92
3	Bordeaux	GeneFinder	encaps	N gene	2	high	50000	2	1	27.33
3	Bordeaux	GeneFinder	encaps	N gene	2	high	50000	3	1	30.26
3	Bordeaux	GeneFinder	encaps10	N gene	2	high	50000	1	1	26.26
3	Bordeaux	GeneFinder	encaps10	N gene	2	high	50000	2	1	26.2
3	Bordeaux	GeneFinder	encaps10	N gene	2	high	50000	3	1	28.72
3	Bordeaux	GeneFinder	encaps	E gene	2	low	5000	1	1	28.33
3	Bordeaux	GeneFinder	encaps	E gene	2	low	5000	2	1	28.74
3	Bordeaux	GeneFinder	encaps	E gene	2	low	5000	3	1	29.48
3	Bordeaux	GeneFinder	encaps10	E gene	2	low	5000	1	1	28.86
3	Bordeaux	GeneFinder	encaps10	E gene	2	low	5000	2	1	28.51
3	Bordeaux	GeneFinder	encaps10	E gene	2	low	5000	3	1	29.01
3	Bordeaux	GeneFinder	encaps	E gene	2	high	50000	1	1	25.47
3	Bordeaux	GeneFinder	encaps	E gene	2	high	50000	2	1	25.92
3	Bordeaux	GeneFinder	encaps	E gene	2	high	50000	3	1	28.35
3	Bordeaux	GeneFinder	encaps10	E gene	2	high	50000	1	1	24.94
3	Bordeaux	GeneFinder	encaps10	E gene	2	high	50000	2	1	24.88
3	Bordeaux	GeneFinder	encaps10	E gene	2	high	50000	3	1	26.99
2	Bordeaux	GeneFinder	liquid	pol	2	high	50000	1	1	27.51
2	Bordeaux	GeneFinder	liquid	pol	2	high	50000	2	1	27.49
2	Bordeaux	GeneFinder	liquid	pol	2	high	50000	3	1	27.21
2	Bordeaux	GeneFinder	liquid	pol	2	low	5000	1	1	29.68
2	Bordeaux	GeneFinder	liquid	pol	2	low	5000	2	1	29.67
2	Bordeaux	GeneFinder	liquid	pol	2	low	5000	3	1	29.75
2	Bordeaux	GeneFinder	liquid	N gene	2	high	50000	1	1	26.33
2	Bordeaux	GeneFinder	liquid	N gene	2	high	50000	2	1	26.53
2	Bordeaux	GeneFinder	liquid	N gene	2	high	50000	3	1	26.54
2	Bordeaux	GeneFinder	liquid	N gene	2	low	5000	1	1	29
2	Bordeaux	GeneFinder	liquid	N gene	2	low	5000	2	1	28.94
2	Bordeaux	GeneFinder	liquid	N gene	2	low	5000	3	1	28.97
2	Bordeaux	GeneFinder	liquid	E gene	2	high	50000	1	1	25.12
2	Bordeaux	GeneFinder	liquid	E gene	2	high	50000	2	1	25.25
2	Bordeaux	GeneFinder	liquid	E gene	2	high	50000	3	1	25.22
2	Bordeaux	GeneFinder	liquid	E gene	2	low	5000	1	1	27.77
2	Bordeaux	GeneFinder	liquid	E gene	2	low	5000	2	1	27.78
2	Bordeaux	GeneFinder	liquid	E gene	2	low	5000	3	1	27.74
5	Poitiers	Seegene	encaps	E gene	1	low	3200	1	1	25.9
5	Poitiers	Seegene	encaps	RdRP gene	1	low	3200	1	1	26.99
5	Poitiers	Seegene	encaps	N gene	1	low	3200	1	1	28.9
5	Poitiers	Seegene	encaps	E gene	1	low	3200	1	2	25.75
5	Poitiers	Seegene	encaps	RdRP gene	1	low	3200	1	2	26.84
5	Poitiers	Seegene	encaps	N gene	1	low	3200	1	2	29.02
5	Poitiers	Seegene	encaps	E gene	1	low	3200	1	3	25.78
5	Poitiers	Seegene	encaps	RdRP gene	1	low	3200	1	3	26.96
5	Poitiers	Seegene	encaps	N gene	1	low	3200	1	3	29.2
5	Poitiers	Seegene	encaps	E gene	1	high	32000	1	1	22.46
5	Poitiers	Seegene	encaps	RdRP gene	1	high	32000	1	1	23.5
5	Poitiers	Seegene	encaps	N gene	1	high	32000	1	1	25.73
5	Poitiers	Seegene	encaps	E gene	1	high	32000	1	2	22.08
5	Poitiers	Seegene	encaps	RdRP gene	1	high	32000	1	2	23.39
5	Poitiers	Seegene	encaps	N gene	1	high	32000	1	2	26.03
5	Poitiers	Seegene	encaps	E gene	1	high	32000	1	3	22.89
5	Poitiers	Seegene	encaps	RdRP gene	1	high	32000	1	3	23.84
5	Poitiers	Seegene	encaps	N gene	1	high	32000	1	3	26.51
5	Poitiers	Seegene	encaps	E gene	2	low	3200	1	1	25.42
5	Poitiers	Seegene	encaps	RdRP gene	2	low	3200	1	1	26.23
5	Poitiers	Seegene	encaps	N gene	2	low	3200	1	1	28.32
5	Poitiers	Seegene	encaps	E gene	2	low	3200	1	2	25.38
5	Poitiers	Seegene	encaps	RdRP gene	2	low	3200	1	2	26.21
5	Poitiers	Seegene	encaps	N gene	2	low	3200	1	2	28.33
5	Poitiers	Seegene	encaps	E gene	2	low	3200	1	3	25.25
5	Poitiers	Seegene	encaps	RdRP gene	2	low	3200	1	3	26.59
5	Poitiers	Seegene	encaps	N gene	2	low	3200	1	3	28.89
5	Poitiers	Seegene	encaps	E gene	2	high	32000	1	1	22.19
5	Poitiers	Seegene	encaps	RdRP gene	2	high	32000	1	1	23.42
5	Poitiers	Seegene	encaps	N gene	2	high	32000	1	1	25.55
5	Poitiers	Seegene	encaps	E gene	2	high	32000	1	2	21.74
5	Poitiers	Seegene	encaps	RdRP gene	2	high	32000	1	2	24.32
5	Poitiers	Seegene	encaps	N gene	2	high	32000	1	2	26.4
5	Poitiers	Seegene	encaps	E gene	2	high	32000	1	3	21.91
5	Poitiers	Seegene	encaps	RdRP gene	2	high	32000	1	3	23.38
5	Poitiers	Seegene	encaps	N gene	2	high	32000	1	3	25.93
5	Poitiers	Seegene	encaps	E gene	7	low	3200	1	1	25.5
5	Poitiers	Seegene	encaps	RdRP gene	7	low	3200	1	1	26.14
5	Poitiers	Seegene	encaps	N gene	7	low	3200	1	1	28.66
5	Poitiers	Seegene	encaps	E gene	7	low	3200	1	2	25.44
5	Poitiers	Seegene	encaps	RdRP gene	7	low	3200	1	2	26
5	Poitiers	Seegene	encaps	N gene	7	low	3200	1	2	28.72
5	Poitiers	Seegene	encaps	E gene	7	low	3200	1	3	25.49
5	Poitiers	Seegene	encaps	RdRP gene	7	low	3200	1	3	26.33
5	Poitiers	Seegene	encaps	N gene	7	low	3200	1	3	29.13
5	Poitiers	Seegene	encaps	E gene	7	high	32000	1	1	22.32
5	Poitiers	Seegene	encaps	RdRP gene	7	high	32000	1	1	23.2
5	Poitiers	Seegene	encaps	N gene	7	high	32000	1	1	25.63
5	Poitiers	Seegene	encaps	E gene	7	high	32000	1	2	21.29
5	Poitiers	Seegene	encaps	RdRP gene	7	high	32000	1	2	23.1
5	Poitiers	Seegene	encaps	N gene	7	high	32000	1	2	25.96
5	Poitiers	Seegene	encaps	E gene	7	high	32000	1	3	21.9
5	Poitiers	Seegene	encaps	RdRP gene	7	high	32000	1	3	22.77
5	Poitiers	Seegene	encaps	N gene	7	high	32000	1	3	25.95
5	Poitiers	Thermofisher	encaps	S gene	1	low	4000	1	1	27.98
5	Poitiers	Thermofisher	encaps	Orf1	1	low	4000	1	1	27.93
5	Poitiers	Thermofisher	encaps	N gene	1	low	4000	1	1	28.59
5	Poitiers	Thermofisher	encaps	S gene	1	low	4000	1	2	28.09
5	Poitiers	Thermofisher	encaps	Orf1	1	low	4000	1	2	27.96
5	Poitiers	Thermofisher	encaps	N gene	1	low	4000	1	2	28.92
5	Poitiers	Thermofisher	encaps	S gene	1	low	4000	1	3	28.1
5	Poitiers	Thermofisher	encaps	Orf1	1	low	4000	1	3	27.92
5	Poitiers	Thermofisher	encaps	N gene	1	low	4000	1	3	28.77
5	Poitiers	Thermofisher	encaps	S gene	1	high	40000	1	1	24.98
5	Poitiers	Thermofisher	encaps	Orf1	1	high	40000	1	1	24.83
5	Poitiers	Thermofisher	encaps	N gene	1	high	40000	1	1	25.52
5	Poitiers	Thermofisher	encaps	S gene	1	high	40000	1	2	25.2
5	Poitiers	Thermofisher	encaps	Orf1	1	high	40000	1	2	25.14
5	Poitiers	Thermofisher	encaps	N gene	1	high	40000	1	2	26.09
5	Poitiers	Thermofisher	encaps	S gene	1	high	40000	1	3	24.91
5	Poitiers	Thermofisher	encaps	Orf1	1	high	40000	1	3	24.87
5	Poitiers	Thermofisher	encaps	N gene	1	high	40000	1	3	25.5
5	Poitiers	Thermofisher	encaps	S gene	2	low	4000	1	1	27.25
5	Poitiers	Thermofisher	encaps	Orf1	2	low	4000	1	1	27.06
5	Poitiers	Thermofisher	encaps	N gene	2	low	4000	1	1	27.94
5	Poitiers	Thermofisher	encaps	S gene	2	low	4000	1	2	28.03
5	Poitiers	Thermofisher	encaps	Orf1	2	low	4000	1	2	27.66
5	Poitiers	Thermofisher	encaps	N gene	2	low	4000	1	2	28.79
5	Poitiers	Thermofisher	encaps	S gene	2	low	4000	1	3	27.94
5	Poitiers	Thermofisher	encaps	Orf1	2	low	4000	1	3	27.71
5	Poitiers	Thermofisher	encaps	N gene	2	low	4000	1	3	28.74
5	Poitiers	Thermofisher	encaps	S gene	2	high	40000	1	1	25.02
5	Poitiers	Thermofisher	encaps	Orf1	2	high	40000	1	1	24.69
5	Poitiers	Thermofisher	encaps	N gene	2	high	40000	1	1	25.61
5	Poitiers	Thermofisher	encaps	S gene	2	high	40000	1	2	24.95
5	Poitiers	Thermofisher	encaps	Orf1	2	high	40000	1	2	24.75
5	Poitiers	Thermofisher	encaps	N gene	2	high	40000	1	2	25.77
5	Poitiers	Thermofisher	encaps	S gene	2	high	40000	1	3	24.92
5	Poitiers	Thermofisher	encaps	Orf1	2	high	40000	1	3	24.56
5	Poitiers	Thermofisher	encaps	N gene	2	high	40000	1	3	25.48
5	Poitiers	Thermofisher	encaps	S gene	7	low	4000	1	1	27.97
5	Poitiers	Thermofisher	encaps	Orf1	7	low	4000	1	1	27.36
5	Poitiers	Thermofisher	encaps	N gene	7	low	4000	1	1	28.54
5	Poitiers	Thermofisher	encaps	S gene	7	low	4000	1	2	28.34
5	Poitiers	Thermofisher	encaps	Orf1	7	low	4000	1	2	27.86
5	Poitiers	Thermofisher	encaps	N gene	7	low	4000	1	2	28.99
5	Poitiers	Thermofisher	encaps	S gene	7	low	4000	1	3	28.36
5	Poitiers	Thermofisher	encaps	Orf1	7	low	4000	1	3	27.91
5	Poitiers	Thermofisher	encaps	N gene	7	low	4000	1	3	28.81
5	Poitiers	Thermofisher	encaps	S gene	7	high	40000	1	1	25.36
5	Poitiers	Thermofisher	encaps	Orf1	7	high	40000	1	1	24.82
5	Poitiers	Thermofisher	encaps	N gene	7	high	40000	1	1	25.77
5	Poitiers	Thermofisher	encaps	S gene	7	high	40000	1	2	25.79
5	Poitiers	Thermofisher	encaps	Orf1	7	high	40000	1	2	25.27
5	Poitiers	Thermofisher	encaps	N gene	7	high	40000	1	2	26.35
5	Poitiers	Thermofisher	encaps	S gene	7	high	40000	1	3	25.5
5	Poitiers	Thermofisher	encaps	Orf1	7	high	40000	1	3	24.94
5	Poitiers	Thermofisher	encaps	N gene	7	high	40000	1	3	25.72
5	Limoges	Thermofisher	encaps	RdRP gene IP2	1	low	2500	1	1	28.4422
5	Limoges	Thermofisher	encaps	RdRP gene IP2	1	low	2500	2	1	28.6943
5	Limoges	Thermofisher	encaps	RdRP gene IP2	1	low	2500	3	1	28.5615
5	Limoges	Thermofisher	encaps	RdRP gene IP2	1	high	25000	1	1	25.2172
5	Limoges	Thermofisher	encaps	RdRP gene IP2	1	high	25000	2	1	25.3781
5	Limoges	Thermofisher	encaps	RdRP gene IP2	1	high	25000	3	1	25.3095
5	Limoges	Thermofisher	encaps	RdRP gene IP2	1	low	2500	1	1	28.371
5	Limoges	Thermofisher	encaps	RdRP gene IP2	1	low	2500	2	1	28.3963
5	Limoges	Thermofisher	encaps	RdRP gene IP2	1	low	2500	3	1	27.9177
5	Limoges	Thermofisher	encaps	RdRP gene IP2	1	high	25000	1	1	24.9217
5	Limoges	Thermofisher	encaps	RdRP gene IP2	1	high	25000	2	1	25.0309
5	Limoges	Thermofisher	encaps	RdRP gene IP2	1	high	25000	3	1	25.12
5	Limoges	Thermofisher	encaps	RdRP gene IP2	1	low	2500	1	1	28.4361
5	Limoges	Thermofisher	encaps	RdRP gene IP2	1	low	2500	2	1	28.363
5	Limoges	Thermofisher	encaps	RdRP gene IP2	1	low	2500	3	1	28.2421
5	Limoges	Thermofisher	encaps	RdRP gene IP2	1	high	25000	1	1	24.8975
5	Limoges	Thermofisher	encaps	RdRP gene IP2	1	high	25000	2	1	24.8592
5	Limoges	Thermofisher	encaps	RdRP gene IP2	1	high	25000	3	1	24.6074
5	Limoges	Thermofisher	encaps	RdRP gene IP4	1	low	2500	1	1	28.1105
5	Limoges	Thermofisher	encaps	RdRP gene IP4	1	low	2500	2	1	28.2838
5	Limoges	Thermofisher	encaps	RdRP gene IP4	1	low	2500	3	1	28.2935
5	Limoges	Thermofisher	encaps	RdRP gene IP4	1	high	25000	1	1	25.0319
5	Limoges	Thermofisher	encaps	RdRP gene IP4	1	high	25000	2	1	25.1638
5	Limoges	Thermofisher	encaps	RdRP gene IP4	1	high	25000	3	1	25.0269
5	Limoges	Thermofisher	encaps	RdRP gene IP4	1	low	2500	1	1	28.1673
5	Limoges	Thermofisher	encaps	RdRP gene IP4	1	low	2500	2	1	28.1436
5	Limoges	Thermofisher	encaps	RdRP gene IP4	1	low	2500	3	1	27.7129
5	Limoges	Thermofisher	encaps	RdRP gene IP4	1	high	25000	1	1	24.7446
5	Limoges	Thermofisher	encaps	RdRP gene IP4	1	high	25000	2	1	24.8202
5	Limoges	Thermofisher	encaps	RdRP gene IP4	1	high	25000	3	1	24.9323
5	Limoges	Thermofisher	encaps	RdRP gene IP4	1	low	2500	1	1	28.2709
5	Limoges	Thermofisher	encaps	RdRP gene IP4	1	low	2500	2	1	28.1495
5	Limoges	Thermofisher	encaps	RdRP gene IP4	1	low	2500	3	1	28.0838
5	Limoges	Thermofisher	encaps	RdRP gene IP4	1	high	25000	1	1	24.7119
5	Limoges	Thermofisher	encaps	RdRP gene IP4	1	high	25000	2	1	24.7888
5	Limoges	Thermofisher	encaps	RdRP gene IP4	1	high	25000	3	1	24.4867
5	Limoges	Thermofisher	encaps	E gene	1	low	2500	1	1	28.1105
5	Limoges	Thermofisher	encaps	E gene	1	low	2500	2	1	28.2838
5	Limoges	Thermofisher	encaps	E gene	1	low	2500	3	1	28.2935
5	Limoges	Thermofisher	encaps	E gene	1	high	25000	1	1	25.0319
5	Limoges	Thermofisher	encaps	E gene	1	high	25000	2	1	25.1638
5	Limoges	Thermofisher	encaps	E gene	1	high	25000	3	1	25.0269
5	Limoges	Thermofisher	encaps	E gene	1	low	2500	1	1	28.1673
5	Limoges	Thermofisher	encaps	E gene	1	low	2500	2	1	28.1436
5	Limoges	Thermofisher	encaps	E gene	1	low	2500	3	1	27.7129
5	Limoges	Thermofisher	encaps	E gene	1	high	25000	1	1	24.7446
5	Limoges	Thermofisher	encaps	E gene	1	high	25000	2	1	24.8202
5	Limoges	Thermofisher	encaps	E gene	1	high	25000	3	1	24.9323
5	Limoges	Thermofisher	encaps	E gene	1	low	2500	1	1	28.2709
5	Limoges	Thermofisher	encaps	E gene	1	low	2500	2	1	28.1495
5	Limoges	Thermofisher	encaps	E gene	1	low	2500	3	1	28.0838
5	Limoges	Thermofisher	encaps	E gene	1	high	25000	1	1	24.7119
5	Limoges	Thermofisher	encaps	E gene	1	high	25000	2	1	24.7888
5	Limoges	Thermofisher	encaps	E gene	1	high	25000	3	1	24.4867
7	Private lab	Sansure	encaps	orf1ab	2	low	ND	1	1	34.43
7	Private lab	Sansure	encaps	orf1ab	2	low	ND	2	1	29.85
7	Private lab	Sansure	encaps	orf1ab	2	low	ND	3	1	34.64
7	Private lab	Sansure	encaps	orf1ab	2	low	ND	4	1	29.51
7	Private lab	Sansure	encaps	orf1ab	2	low	ND	5	1	29.62
7	Private lab	Sansure	encaps	orf1ab	2	low	ND	6	1	29.72
7	Private lab	Sansure	encaps	orf1ab	2	low	ND	1	1	26.1
7	Private lab	Sansure	encaps	orf1ab	2	high	ND	2	1	26.38
7	Private lab	Sansure	encaps	orf1ab	2	high	ND	3	1	26.2
7	Private lab	Sansure	encaps	orf1ab	2	high	ND	4	1	26.3
7	Private lab	Sansure	encaps	orf1ab	2	high	ND	5	1	26.33
7	Private lab	Sansure	encaps	orf1ab	2	high	ND	6	1	26.18
7	Private lab	Sansure	encaps	N gene	2	low	ND	1	1	31.22
7	Private lab	Sansure	encaps	N gene	2	low	ND	2	1	26.65
7	Private lab	Sansure	encaps	N gene	2	low	ND	3	1	30.64
7	Private lab	Sansure	encaps	N gene	2	low	ND	4	1	26.37
7	Private lab	Sansure	encaps	N gene	2	low	ND	5	1	26.51
7	Private lab	Sansure	encaps	N gene	2	low	ND	6	1	26.68
7	Private lab	Sansure	encaps	N gene	2	low	ND	1	1	23.02
7	Private lab	Sansure	encaps	N gene	2	high	ND	2	1	23.29
7	Private lab	Sansure	encaps	N gene	2	high	ND	3	1	23.07
7	Private lab	Sansure	encaps	N gene	2	high	ND	4	1	23.16
7	Private lab	Sansure	encaps	N gene	2	high	ND	5	1	23.22
7	Private lab	Sansure	encaps	N gene	2	high	ND	6	1	23.09

### Sheet: RT LAMP data
figure / table	Lab	test location	technique	state	variant	capsule	copies / reaction	replicate	run	amplification time	Ann temp N gene	Ann temp S gene
table 3	CIRAD LR	CIRAD LR	RT LAMP	encaps	2	low	1000	1	1	10	88.5	83,50
table 3	CIRAD LR	CIRAD LR	RT LAMP	encaps	2	low	500	1	1	11.75	88.5	83.7
table 3	CIRAD LR	CIRAD LR	RT LAMP	encaps	2	low	500	2	1	11	88.5	83.7
table 3	CIRAD LR	CIRAD LR	RT LAMP	encaps	2	low	250	1	1	12.75	88.5	83.6
table 3	CIRAD LR	CIRAD LR	RT LAMP	encaps	2	low	250	2	1	13.5	88.6	83.7
table 3	CIRAD LR	CIRAD LR	RT LAMP	encaps	2	low	200	1	1	14.5	88.6	83.8
table 3	CIRAD LR	CIRAD LR	RT LAMP	encaps	2	low	200	2	1	14.5	88.4	83.8
table 3	CIRAD LR	CIRAD LR	RT LAMP	encaps	2	low	200	3	1	16.75	88.7	83.7
table 3	CIRAD LR	CIRAD LR	RT LAMP	encaps	2	low	100	1	1	13	88.6	83.8
table 3	CIRAD LR	CIRAD LR	RT LAMP	encaps	2	low	100	2	1	12.5	88.8	83.7
table 3	CIRAD LR	CIRAD LR	RT LAMP	encaps	2	low	100	3	1	13	88.5	83.7
table 3	CIRAD LR	CIRAD LR	RT LAMP	encaps	2	low	50	1	1	13.5	88.7	83.8
table 3	CIRAD LR	CIRAD LR	RT LAMP	encaps	2	low	50	2	1	17	88.7	83.8
table 3	CIRAD LR	CIRAD LR	RT LAMP	encaps	2	low	50	3	1	14	88.7	83.7
table 3	CIRAD LR	CIRAD LR	RT LAMP	encaps	2	low	25	1	1	16.75	88.3	83.8
table 3	CIRAD LR	CIRAD LR	RT LAMP	encaps	2	low	25	2	1	14	88.6	83.8
table 3	CIRAD LR	CIRAD LR	RT LAMP	encaps	2	low	25	3	1	13.5	88.4	83.6
table 3	CIRAD LR	CIRAD LR	RT LAMP	encaps	2	high	1000	1	1	10.3	88.7	83.7
table 3	CIRAD LR	CIRAD LR	RT LAMP	encaps	2	high	1000	2	1	10.15	88.7	83.7
table 3	CIRAD LR	CIRAD LR	RT LAMP	encaps	2	high	1000	3	1	10.15	88.6	83.7
table 3	CIRAD LR	CIRAD LR	RT LAMP	encaps	2	high	200	1	1	12 :00	88.6	83.7
table 3	CIRAD LR	CIRAD LR	RT LAMP	encaps	2	high	200	2	1	11 :30	88.6	83.6
table 3	CIRAD LR	CIRAD LR	RT LAMP	encaps	2	high	200	3	1	11 :30	88.6	83.6
table 3	CIRAD LR	CIRAD LR	RT LAMP	encaps	2	high	200	4	1	10 :45	88.7	83.7
table 3	CIRAD LR	CIRAD LR	RT LAMP	encaps	2	high	40	1	1	12 :30	88.7	83.7
table 3	CIRAD LR	CIRAD LR	RT LAMP	encaps	2	high	40	2	1	13 :45	-	83.7
table 3	CIRAD LR	CIRAD LR	RT LAMP	encaps	2	high	40	3	1	13 :15	-	83.7
table 3	CIRAD LR	CIRAD LR	RT LAMP	encaps	2	high	40	4	1	13 :45	88.6	88.5
table 3	CIRAD LR	CIRAD LR	RT LAMP	encaps	2	high	8	1	1	19 :45	-	83.4
table 3	CIRAD LR	CIRAD LR	RT LAMP	encaps	2	high	8	2	1	23.3	88.7	-
table 3	CIRAD LR	CIRAD LR	RT LAMP	encaps	2	high	8	3	1	-	-	-
table 3	CIRAD LR	CIRAD LR	RT LAMP	encaps	2	high	8	4	1	-	-	-
figure 6	CIRAD LR	A	RT LAMP	encaps	2	high	1000	1	1	10.5	89.2	84
figure 6	CIRAD LR	A	RT LAMP	encaps	2	high	1000	1	1	12.5	88.9	83.7
figure 6	CIRAD LR	A	RT LAMP	encaps	2	high	1000	1	1	9.75	89.3	84
figure 6	CIRAD LR	A	RT LAMP	encaps	2	high	1000	1	1	11.25	88.8	83.5
figure 6	CIRAD LR	A	RT LAMP	encaps	2	high	1000	1	1	13.75	89	83.7
figure 6	CIRAD LR	A	RT LAMP	encaps	2	high	1000	1	1	8	88.7	83.7
figure 6	CIRAD LR	A	RT LAMP	encaps	2	high	1000	1	1	10.25	89.2	84
figure 6	CIRAD LR	A	RT LAMP	encaps	2	high	1000	1	1	10.25	89.5	84.3
figure 6	CIRAD LR	A	RT LAMP	encaps	2	high	1000	1	1	13.25	88.7	83.4
figure 6	CIRAD LR	A	RT LAMP	encaps	2	high	1000	1	1	11.5	89.8	85
figure 6	CIRAD LR	B	RT LAMP	encaps	2	high	1000	1	1	10.75	89	83.8
figure 6	CIRAD LR	B	RT LAMP	encaps	2	high	1000	1	1	13.75	88.6	83.2
figure 6	CIRAD LR	B	RT LAMP	encaps	2	high	1000	1	1	10.75	89.1	83.9
figure 6	CIRAD LR	B	RT LAMP	encaps	2	high	1000	1	1	11	88.9	83.6
figure 6	CIRAD LR	B	RT LAMP	encaps	2	high	1000	1	1	11	89.1	83.6
figure 6	CIRAD LR	B	RT LAMP	encaps	2	high	1000	1	1	11.5	89	83.9
figure 6	CIRAD LR	B	RT LAMP	encaps	2	high	1000	1	1	13.25	88.7	83.4
figure 6	CIRAD LR	B	RT LAMP	encaps	2	high	1000	1	1	10.5	89.1	83.9
figure 6	CIRAD LR	B	RT LAMP	encaps	2	high	1000	1	1	11	89	83.7
figure 6	CIRAD LR	B	RT LAMP	encaps	2	high	1000	1	1	11.5	89.9	83.5
figure 6	CIRAD LR	B	RT LAMP	encaps	2	high	1000	1	1	11	88.9	83.6
figure 6	CIRAD LR	B	RT LAMP	encaps	2	high	1000	1	1	10.5	89	83.8
figure 6	CIRAD LR	B	RT LAMP	encaps	2	high	1000	1	1	10.25	89.3	84.1
figure 6	CIRAD LR	B	RT LAMP	encaps	2	high	1000	1	1	10.5	89.2	84
figure 6	CIRAD LR	B	RT LAMP	encaps	2	high	1000	1	1	10.5	89.2	84
figure 6	CIRAD LR	B	RT LAMP	encaps	2	high	1000	1	1	11	89	83.7
figure 6	CIRAD LR	B	RT LAMP	encaps	2	high	1000	1	1	9.75	89.4	84.2
figure 6	CIRAD LR	B	RT LAMP	encaps	2	high	1000	1	1	10.75	89.3	84
figure 6	CIRAD LR	B	RT LAMP	encaps	2	high	1000	1	1	11	89.2	83.8
figure 6	CIRAD LR	B	RT LAMP	encaps	2	high	1000	1	1	10.75	89.3	84
figure 6	CIRAD LR	B	RT LAMP	encaps	2	high	1000	1	1	11	89.1	83.8
figure 6	CIRAD LR	D	RT LAMP	encaps	2	high	1000	1	1	13.58	89.4	84.3
figure 6	CIRAD LR	D	RT LAMP	encaps	2	high	1000	1	1	13.75	89	83.8
figure 6	CIRAD LR	D	RT LAMP	encaps	2	high	1000	1	1	13.25	89.3	84.2
figure 6	CIRAD LR	D	RT LAMP	encaps	2	high	1000	1	1	13.75	89.4	84.2
figure 6	CIRAD LR	B	RT LAMP	encaps	2	high	1000	1	1	11	89.3	84
figure 6	CIRAD LR	B	RT LAMP	encaps	2	high	1000	1	1	10.75	89.3	84
figure 6	CIRAD LR	B	RT LAMP	encaps	2	high	1000	1	1	10.5	89.3	84
figure 6	CIRAD LR	D	RT LAMP	encaps	2	high	1000	1	1	13	89.2	84
figure 6	CIRAD LR	D	RT LAMP	encaps	2	high	1000	1	1	12.75	89.2	83.9
figure 6	CIRAD LR	B	RT LAMP	encaps	2	high	1000	1	1	14.75	89.3	84
figure 6	CIRAD LR	B	RT LAMP	encaps	2	high	1000	1	1	13	89.2	84.1
figure 6	CIRAD LR	B	RT LAMP	encaps	2	high	1000	1	1	11.25	89.2	84
figure 6	CIRAD LR	B	RT LAMP	encaps	2	high	1000	1	1	13.5	89.1	83.7
figure 6	CIRAD LR	B	RT LAMP	encaps	2	high	1000	1	1	10.75	89.3	84.1
figure 6	CIRAD LR	B	RT LAMP	encaps	2	high	1000	1	1	11.75	89.2	83.9
figure 6	CIRAD LR	B	RT LAMP	encaps	2	high	1000	1	1	12.25	89.3	84
figure 6	CIRAD LR	B	RT LAMP	encaps	2	high	1000	1	1	11.75	89.1	83.7
figure 6	CIRAD LR	B	RT LAMP	encaps	2	high	1000	1	1	10.75	89.4	84.1
figure 6	CIRAD LR	B	RT LAMP	encaps	2	high	1000	1	1	11.75	89.1	83.8
figure 6	CIRAD LR	B	RT LAMP	encaps	2	high	1000	1	1	10.75	89.3	84.1
figure 6	CIRAD LR	C	RT LAMP	encaps	2	high	1000	1	1	14.21	89.3	84.15
figure 6	CIRAD LR	C	RT LAMP	encaps	2	high	1000	1	1	14	89.2	84.2
figure 6	CIRAD LR	C	RT LAMP	encaps	2	high	1000	1	1	10.75	89.16	83.9
figure 6	CIRAD LR	C	RT LAMP	encaps	2	high	1000	1	1	13.75	89.3	85.3
figure 6	CIRAD LR	C	RT LAMP	encaps	2	high	1000	1	1	12.25	89.1	83.7
figure 6	CIRAD LR	C	RT LAMP	encaps	2	high	1000	1	1	13.25	89.2	84.1
figure 6	CIRAD LR	C	RT LAMP	encaps	2	high	1000	1	1	13	89.3	83.3
figure 6	CIRAD LR	C	RT LAMP	encaps	2	high	1000	1	1	12.5	88.8	84
figure 6	CIRAD LR	C	RT LAMP	encaps	2	high	1000	1	1	13.25	89.4	83.3
figure 6	CIRAD LR	C	RT LAMP	encaps	2	high	1000	1	1	11.75	88.7	83.8
figure 6	CIRAD LR	C	RT LAMP	encaps	2	high	1000	1	1	12.25	88.8	83.6
figure 6	CIRAD LR	C	RT LAMP	encaps	2	high	1000	1	1	12.5	89.2	83.6
figure 6	CIRAD LR	C	RT LAMP	encaps	2	high	1000	1	1	12.75	88.9	83.9
figure 6	CIRAD LR	C	RT LAMP	encaps	2	high	1000	1	1	13	88.6	84
figure 6	CIRAD LR	C	RT LAMP	encaps	2	high	1000	1	1	13.75	89.3	83.9
